# Constitutively active STAT5b feminizes mouse liver gene expression

**DOI:** 10.1101/2022.02.14.480424

**Authors:** Dana Lau-Corona, Hong Ma, Cameron Vergato, Andre Sarmento-Cabral, Mercedes del Rio-Moreno, Rhonda D Kineman, David J Waxman

## Abstract

STAT5 is an essential transcriptional regulator of the sex-biased actions of growth hormone (GH) in the liver. Delivery of constitutively active STAT5 (STAT5_CA_) to male mouse liver using an engineered adeno-associated virus with high tropism for the liver is shown to induce widespread feminization of the liver, with extensive induction of female-biased genes and repression of male-biased genes, largely mimicking results obtained when male mice are given GH as a continuous infusion. Many of the gene expression changes observed were associated with STAT5 binding to liver chromatin, supporting the proposed direct role of persistently active STAT5 in continuous GH-induced liver feminization. The feminizing effects of STAT5_CA_ were dose-dependent; moreover, at higher levels, overexpression of STAT5_CA_ resulted in some histopathology not seen in continuous GH-infused male liver, including hepatocyte hyperplasia and distorted liver architecture. These findings establish that the persistent activation of STAT5 by GH that characterizes female liver is by itself sufficient to account for the female-biased expression of a majority of female-biased genes. Moreover, histological changes seen when STAT5_CA_ is overexpressed highlight the importance of carefully evaluating such effects before considering such STAT5 derivatives for therapeutic use in treating liver disease.
