## Supplementary material for "Constitutively active STAT5b feminizes mouse liver gene expression": Table S5

### Sheet: S5-Enrichment
Table S5. Enrichment calculations supporting the data presented in Fig. 4A and Fig. 4B. Based on data shown in Table S2 and Table S3. FB, female-biased; MB, male-biased; SI, stringent sex-independent. Induced, Repressed, and Unresponsive indicate whether the genes is induced, repressed or unresponsive to STAT5ca at 2 x E11 GC/mouse. P-values were determined by Fisher exact test. For data for Fig.…
Data for Fig. 4A:
MALE ENRICHED STAT5 ChIP-seq sites within 50 kb																		Distance from STAT5 binding site
STAT5ca response	Target	Not target			Target	Not target			Target	Not target			Target	Not target				<10kb	10kb-50kb	>50kb
FB induced	26	128	154	MB repressed	50	64	114	SI induced	18	77	95	SI repressed	4	51	55		F induced	16	10	127							Up-regulated in liver fibrosis (121)		Up-regulated in mouse models of NAFLD (40)		Down-regulated in mouse models of NAFLD (41)
FB unresponsive	15	89	104	MB unresponsive	50	46	96	SI unresponsive	846	7250	8096	SI unresponsive	846	7250	8096		FB unresponsive	7	8	89							Induced	Repressed	Induced	Repressed	Induced	Repressed
																	MB repressed	33	17	42						STAT5ca High dose	11	5	13	2	4	8
Ratio	1.20521	p= 0.7288		Ratio	0.71875	p= 0.268		Ratio	2.00332	p=0.011		Ratio	0.672136	p=0.665			MB unresponsive	41	9	46						STAT5ca low dose	7	3	13	5	5	14
																	SI induced	8	10	77						cGH 14 days	7	2	15	3	4	23
																	SI unresponsive	315	531	7240
FEMALE ENRICHED STAT5 ChIP-seq sites within 50 kb																	SI repressed	3	1	51
	Target	Not target			Target	Not target			Target	Not target			Target	Not target
FB induced	109	82	154	MB repressed	11	103	114	SI induced	16	79	95	SI repressed	6	49	55
FB unresponsive	37	67	104	MB unresponsive	16	80	96	SI unresponsive	1057	7039	8096	SI unresponsive	1057	7039	8096			< 10kb	10kb-50kb	>50kb
																	F induced	73	36	44
Ratio	2.40705	p=0.0006		Ratio	0.533981	p=0.15		Ratio	1.34874	p=0.28		Ratio	0.815438	p=0.84			FB unresponsive	25	12	67
																	MB repressed	5	6	103
																	MB unresponsive	13	3	80
SEX INDEPENDENT STAT5 ChIP-seq sites within 50 kb																	SI induced	10	6	79
	Target	Not target			Target	Not target			Target	Not target			Target	Not target			SI unresponsive	429	628	7029
FB induced	118	36	154	MB repressed	72	42	114	SI induced	56	39	95	SI repressed	40	15	55		SI repressed	4	2	49
FB unresponsive	79	25	104	MB unresponsive	69	27	96	SI unresponsive	4001	4095	8096	SI unresponsive	4001	4095	8096
Ratio	1.03727	p=1		Ratio	0.670807	p=0.188		Ratio	1.46963	p=0.078		Ratio	2.72932	p=0.0006				<10kb	10kb-50kb	>50kb
																	F induced	98	20	35
																	FB unresponsive	57	22	25
Data for Fig. 4B:																	MB repressed	55	17	42
Response to Hypophysectomy																	MB unresponsive	49	20	27
	Class I	Class II			Class I	ClassII											SI induced	32	24	39
FB induced	89	38	154	MB repressed	81	14	114										SI unresponsive	2045	1956	4085
FB unresponsive	27	39	104	MB unresponsive	60	16	96										SI repressed	26	14	15
Ratio	3.38304	p<0.0001		Ratio	1.54286	p=0.31
Response to Hypophysectomy
	Class I	Not class I			Class I	Not class I				Induced	Not Induced			Induced	Not Induced
FB induced	89	65	154	MB repressed	81	33	114		SI induced	2	93	95	SI repressed	10	45
FB unresponsive	27	77	104	MB unresponsive	60	36	96		SI unresponsive	1057	7039	8096	SI unresponsive	1057	7039
Ratio	3.90484	p<0.0001		Ratio	1.47273	p=0.23			Ratio	0.143213	p=0.0003		Ratio	1.47987	p=0.3120
Response to Hypophysectomy
	Class II	Not class II			Class II	Not class II				Repressed	Not repressed			Repressed	Not repressed
FB induced	38	116	154	MB repressed	14	100	114		SI induced	7	88	95	SI repressed	4	51
FB unresponsive	39	65	104	MB unresponsive	16	80	96		SI unresponsive	1057	7039	8096	SI unresponsive	1057	7039
Ratio	0.545977	p=0.037		Ratio	0.7	p=0.43			Ratio	0.529726	p=0.123		Ratio	0.522307	p=0.3110
																55
																8096
																55
																8096
