## Supplementary material for "Constitutively active STAT5b feminizes mouse liver gene expression": Table S4

### Sheet: S4-STAT5 Targets
Table S4. 227 putative STAT5 target genes. First, we identified a set of 303 potential STAT5 target genes, defined as genes that meet these three criteria: gene expression is induced or repressed in either male or female liver following hypophysectomy; gene expression is restored when hypophysectomized mice are given an exogenous pulse of GH then euthanized 90 or 240 min later; and gene expressio…
Gene	Male/Female			Male hypox/Male			Class	Female Hypox/Female			GH pulse 30 min			GH pulse 90 min			GH pulse 240 min			Stat5a5b KO Male/Male			STAT5a5b KO Female/Female			STAT5ca Male/Male			Binding <50kb			STAT5 binding Distance
	Fold Change	FDR	Response	Fold Change	FDR	Response		Fold Change	FDR	Response	Fold Change	FDR	Response	Fold Change	FDR	Response	Fold Change	FDR	Response	Fold Change	FDR	Response	Fold Change	FDR	Response	Fold Change	FDR	Response	Sex-indepen.	Male-biased	Female-biased	STAT5 SI	STAT5 M	STAT5 F
Slc16a10	-1.35729	0.00174926	F	1.55173	1.04171e-05	UP	Class II FB	1.18196	0.369375		-1.08819	1		1.21391	0.131386		-1.66344	0.000468295	DOWN	1.99657	0.00042252	UP	1.79314	0.0242423	UP	-1.96132	0.00146289	DOWN	Y	N	N	0	598524	418952
Adh6-ps1	10.9178	2.38165e-31	M	-42.9523	1.05857e-37	DOWN	Class I MB	-7.78913	0.00272973	DOWN	1.268	1		2.56743	0.295677		5.0856	0.000899874	UP	-5.87401	1.07981e-05	DOWN	-6.57998	0.0729626		-3.3018	0.00186871	DOWN	N	N	N	#N/A	#N/A	#N/A
C4a	9.90014	9.26122e-168	M	-5.26932	1.19231e-49	DOWN	Class I MB	-1.09299	1		-1.68579	0.67541		1.01919	1		1.44713	0.0262177	UP	-2.23025	0.0355288	DOWN	2.07646	0.0832099		-5.06713	3.34262e-07	DOWN	Y	Y	N	0	1210	613730
Lama3	8.89035	1.30802e-56	M	-3.04279	6.11837e-12	DOWN	Class I MB	3.64605	1.1046e-10	UP	1.55577	1		1.86767	0.0118601	UP	2.05609	0.0117162	UP	-2.07186	0.0122238	DOWN	-1.10342	1		-2.71883	7.22249e-05	DOWN	Y	Y	N	0	0	223549
Slc22a28	6.38941	6.14258e-66	M	-3.97744	7.67759e-34	DOWN	Class I MB	-1.09234	1		1.93587	1		1.6697	0.0531018		2.34507	0.000368797	UP	-4.37074	5.3643e-12	DOWN	-3.53872	0.00801447	DOWN	-3.25102	5.90294e-12	DOWN	N	Y	N	92993	0	168624
Enpp3	2.68885	7.94338e-31	M	1.02874	1		Class II MB	2.61739	8.09321e-15	UP	-1.00188	1		-1.07375	1		-2.19736	3.37819e-07	DOWN	1.17836	1		1.84267	0.00969425	UP	-1.82688	0.0100794	DOWN	N	N	N	90669	410362	880231
Adora1	2.21387	6.88289e-20	M	1.98513	5.1094e-15	UP	Class II MB	3.80865	5.81595e-34	UP	-1.36691	1		-1.29366	0.0349223	DOWN	-2.28246	4.08315e-11	DOWN	2.78355	0.000448573	UP	2.49907	2.05432e-08	UP	-2.46476	5.67232e-05	DOWN	Y	N	N	0	2257499	117817
Xlr3a	2.08348	9.61944e-05	M	-1.83613	6.2336e-06	DOWN	Class I MB	1.33982	0.478762		1.47934	1		1.49165	0.309212		2.19021	0.00537394	UP	6.60016	4.29222e-10	UP	1.33277	1		-2.70608	0.00286041	DOWN	N	N	N	466616	587607	22369940
Serpina9	1.88145	0.000417907	M	-147.706	1.32449e-67	DOWN	Class I MB	-982.638	1.65517e-33	DOWN	52.838	0.363937		13.3388	0.745358		130.734	2.57131e-07	UP	-4.80493	3.34858e-05	DOWN	-3.98542	0.444404		-1.83578	0.0125371	DOWN	Y	N	Y	0	330704	19270
Bcl6	1.81862	0.00176298	M	-1.0667	1		Class II MB	1.8435	0.00602428	UP	-1.64125	1		-1.20413	0.248267		-10.7159	3.1996e-35	DOWN	1.33687	1		3.97132	3.42134e-11	UP	-4.49267	1.04516e-10	DOWN	Y	Y	N	0	0	458405
Fbxo21	1.75242	1.2318e-13	M	1.82578	8.29628e-06	UP	Class II MB	4.15397	1.58599e-27	UP	-1.236	1		-1.44536	0.000124258	DOWN	-1.90089	2.60207e-07	DOWN	-1.73642	0.686432		-1.62476	0.0138472	DOWN	-1.98327	0.00868938	DOWN	Y	N	N	0	681208	93272
Rassf3	1.74751	6.71679e-15	M	2.07278	9.36704e-20	UP	Class II MB	3.27021	1.11953e-26	UP	-1.1235	1		-1.0024	1		-1.39386	0.0117493	DOWN	1.50869	0.455152		2.07416	8.88066e-05	UP	-1.8073	0.000853792	DOWN	Y	Y	N	0	17176	629286
Adam11	1.48014	0.00346773	M	3.56765	3.04248e-54	UP	Class II MB	5.26271	6.73899e-34	UP	-1.33087	1		-1.04592	1		-1.7371	6.9517e-06	DOWN	5.28259	5.92248e-14	UP	8.47555	4.50623e-23	UP	-2.4105	0.000123509	DOWN	Y	N	Y	6296	990677	0
Ugt1a9	1.2142	0.0273405	M	1.72958	1.20613e-10	UP	Class II MB	2.49357	5.00275e-17	UP	1.24784	1		1.51542	0.000103991	UP	1.27721	0.110822		-1.5191	1		-2.36515	5.43256e-05	DOWN	-1.98942	0.000178915	DOWN	Y	Y	N	3585	559	1430344
1600002H07Rik	1.06641	1	SSI	-2.20433	3.08054e-10	DOWN		-1.64658	0.000480227	DOWN	-1.00801	1		-1.1551	0.865223		-1.77414	0.00755741	DOWN	-1.77753	0.0418351	DOWN	-1.11546	1		-1.6659	0.00352903	DOWN	N	N	N	#N/A	#N/A	#N/A
Slc13a2	1.07672	1	SSI	-1.64167	0.016657	DOWN		-3.1873	0.00140353	DOWN	-2.59571	0.934796		-3.32106	0.00012159	DOWN	-4.93167	5.43476e-05	DOWN	-6.34039	2.31158e-05	DOWN	-2.49761	0.854494		-1.64066	0.0465446	DOWN	Y	N	N	0	276373	846647
Atp11a	-1.01761	1	SSI	2.60789	2.80394e-09	UP		1.65486	0.00673175	UP	-1.48927	1		1.22753	0.136503		1.82697	0.00018146	UP	7.91823	3.42719e-25	UP	8.75408	6.09729e-23	UP	-2.4197	0.00046051	DOWN	Y	N	Y	5365	167290	0
Cxcl1	1.03643	1	SSI	4.04119	5.03569e-65	UP		3.8268	0.0430079	UP	1.38927	1		1.41617	0.000961244	UP	-4.96334	7.9652e-32	DOWN	6.80703	1.21528e-05	UP	2.64021	0.00280188	UP	-3.51523	0.00788645	DOWN	Y	N	Y	0	244080	18137
Maff	1.13858	1	SSI	5.87283	1.68896e-24	UP		5.67916	1.19637e-19	UP	-1.8594	0.563665		-1.31691	0.0989809		-1.82385	0.000218424	DOWN	1.05193	1		1.97096	0.0107737	UP	-2.16184	0.0117379	DOWN	Y	N	N	0	495731	337528
Tmem189	1.01919	1	SSI	3.65001	3.62226e-36	UP		3.57836	4.68682e-21	UP	-1.11888	1		-1.51929	0.00409069	DOWN	-1.74233	0.000760361	DOWN	2.13504	0.00566154	UP	2.08318	0.00543827	UP	-1.66095	0.00399465	DOWN	Y	N	Y	452	119509	0
Bach2	1.01104	1	SSI	1.29639	0.0902612			1.04206	1	UP	-1.24522	1		1.04194	1		2.2769	1.126e-07	UP	-2.02076	0.0468184	DOWN	-1.02001	1		-1.99124	0.000261637	DOWN	Y	N	N	0	117576	2173866
Olig1	1.32498	1	SI	14.1207	1.26564e-19	UP		14.4227	3.75138e-28	UP	-1.88961	0.861268		-1.06377	1		-2.84222	2.93224e-05	DOWN	1.01192	1		60.4986	0.0129933	UP	-4.86597	0.0316408	DOWN	Y	N	N	30286	3016647	512154
Slc15a4	-1.22934	0.24567	SI	3.49236	1.22576e-46	UP		4.25329	5.16592e-24	UP	-1.01989	1		-1.55737	0.00743919	DOWN	-2.22398	5.29539e-12	DOWN	2.08843	0.0291952	UP	1.27296	1		-1.73055	0.0410717	DOWN	Y	N	N	15003	1028926	1893258
Steap4	-1.24274	1	SI	1.60645	0.0047209	UP		1.40244	0.853183		-1.16209	1		2.1599	4.60223e-19	UP	1.84495	1.17855e-06	UP	4.04748	4.44431e-16	UP	3.00862	4.76809e-06	UP	-1.51832	0.0473438	DOWN	Y	N	N	0	733712	9386540
Sult3a1	-3445.58	0	F	6.33584	0.0206206	UP	Class I FB	-218.231	8.11011e-15	DOWN	1.66793	1		-15.2686	0.00459276	DOWN	-48.1239	0.0158583	DOWN	13.8893	0.00135811	UP	-1.18368	1		437.902	6.96642e-93	UP	Y	N	Y	40170	5552826	4275
Cyp2b13	-532.141	0	F	1150.7	0	UP	Class II FB	2.93286	4.97494e-21	UP	-1.10997	1		-1.29575	0.0247506	DOWN	-2.11888	4.22571e-08	DOWN	390.55	4.46549e-66	UP	-1.21097	1		23.3686	1.13288e-17	UP	N	Y	Y	158503	645	9709
A1bg	-482.22	9.74606e-39	F	-1.11128	1		Class I FB	-493.716	6.91739e-22	DOWN	1.02024	1		-23.1365	6.59272e-21	DOWN	-28.2915	4.12677e-16	DOWN	3.28061	0.0152992	UP	-2.18268	0.0108588	DOWN	473.418	1.97515e-157	UP	Y	N	Y	4156	725163	0
Fmo3	-180.99	0	F	-1.68841	0.173537		Class I FB	-44.6679	2.89077e-60	DOWN	-1.02229	1		1.88321	0.227908		7.35157	8.91031e-06	UP	15.3447	5.49135e-06	UP	-1.76293	0.000657955	DOWN	526.631	1.4375e-78	UP	Y	N	Y	0	165875	0
Cyp2a4	-90.1839	0	F	47.4222	4.85133e-88	UP	Class I FB	-2.02596	1.12016e-06	DOWN	-3.15011	0.000183956	DOWN	-2.17976	6.70373e-07	DOWN	-1.77398	0.0253723	DOWN	21.3232	1.99569e-14	UP	-1.76519	0.000426356	DOWN	443.845	1.48813e-78	UP	N	N	Y	404200	224225	0
Slc22a26	-56.387	2.32748e-258	F	11.792	7.00093e-74	UP	Class I FB	-3.15962	1.64249e-12	DOWN	1.31024	1		2.42415	2.57628e-13	UP	2.46367	6.87805e-05	UP	6.68371	2.95369e-06	UP	-2.13751	0.00013795	DOWN	225.455	1.20374e-28	UP	Y	N	Y	0	294907	0
Cyp2a22	-36.5002	1.11636e-69	F	113.616	1.05263e-134	UP	Class II FB	4.67105	2.00029e-16	UP	-1.26185	1		-1.46681	0.0469869	DOWN	-1.97527	0.000117913	DOWN	6.74178	1.04925e-06	UP	2.35098	3.73669e-06	UP	14.7187	6.7239e-13	UP	Y	N	Y	11492	119633	0
Atp6v0d2	-11.7273	7.04434e-70	F	16.8825	1.12444e-123	UP	Class II FB	1.82334	7.58045e-06	UP	-1.10556	1		-1.15579	0.534368		-1.62527	0.00114935	DOWN	5.8327	2.75514e-05	UP	-1.21492	1		3.761	0.0138832	UP	Y	N	N	2871	2938189	269165
Gm4841	-10.5366	0.00140412	F	11.662	2.76081e-10	UP	Class II FB	-3.26488	0.249134		-1.34307	1		1.59947	0.687303		-2.23723	1.16812e-05	DOWN	35.0124	1.37943e-29	UP	33.8877	3.26513e-45	UP	9.26785	1.29565e-09	UP	Y	N	N	24839	58504	51773
Cyp2c39	-7.72958	7.77358e-114	F	1.72425	3.49179e-07	UP	Class I FB	-2.86561	2.60942e-18	DOWN	1.09548	1		1.33409	0.0082779	UP	1.20065	0.376987		2.76782	0.00124266	UP	-1.43307	0.169715		5.82775	6.59771e-09	UP	Y	N	N	0	61126	251403
Abcd2	-6.43098	3.23551e-89	F	6.16388	2.68508e-69	UP	Class II FB	1.07632	0.998194		-1.26228	1		-1.01356	1		-2.01584	1.0733e-06	DOWN	2.21707	0.01046	UP	-1.35402	0.648419		7.03546	3.48752e-14	UP	N	N	Y	67404	2269043	0
Cyp2g1	-6.29206	1.51045e-18	F	3.88442	3.53228e-13	UP	Class II FB	-1.19742	0.876765		-1.6246	1		-1.75148	0.0277831	DOWN	-3.82811	1.6926e-05	DOWN	-1.92884	1		-2.35193	0.0280918	DOWN	5.40707	1.62749e-05	UP	Y	N	Y	7259	237822	10325
Tgtp2	-5.8228	0.000758665	F	3.51373	3.23773e-11	UP	Class I FB	-5.7761	0.0177659	DOWN	-1.84775	1		-1.11903	1		-1.71537	0.0489395	DOWN	111.76	4.13681e-12	UP	19.4364	2.23039e-11	UP	6.24436	1.71394e-19	UP	Y	N	Y	18910	148472	17044
Gm12250	-3.40402	0.00165104	F	1.05152	1		Class I FB	-8.59096	3.03413e-05	DOWN	1.16159	1		3.67272	5.11634e-06	UP	1.99916	0.0467117	UP	12.7097	1.14074e-08	UP	11.4533	1.1607e-08	UP	9.08886	2.28376e-17	UP	Y	N	Y	7794	5810862	0
Ankrd55	-3.34332	2.88972e-19	F	2.47858	9.40661e-12	UP	Class II FB	-1.17201	0.565881		-1.17212	1		-1.49893	0.00454226	DOWN	-1.74695	0.000781453	DOWN	-2.67807	0.0852378		-5.76515	1.77819e-09	DOWN	2.0429	0.00517483	UP	Y	Y	Y	0	0	0
Nptx1	-3.27244	0.028357	F	20.8991	1.93311e-25	UP	Class II FB	5.02232	3.71713e-09	UP	1.26596	1		-1.21529	0.93978		-6.14566	2.9322e-06	DOWN	9.29961	0.00262828	UP	3.33873	0.614829		8.11805	1.62554e-05	UP	Y	N	Y	14341	714204	29695
BC089597	-3.23032	7.8143e-61	F	2.25497	1.60445e-20	UP	Class II FB	-1.09092	0.864961		-1.35478	1		-1.49236	6.58713e-06	DOWN	-1.31071	0.136701		2.06012	0.00131213	UP	-1.48265	0.27193		3.30756	1.58709e-17	UP	N	N	N	#N/A	#N/A	#N/A
Ccnd1	-2.92729	2.50582e-31	F	-1.21548	0.129355		Class I FB	-4.28085	1.69253e-30	DOWN	1.01424	1		1.0973	0.925629		1.72165	0.000956527	UP	2.20092	0.00807925	UP	-1.35649	0.853628		1.81788	0.000578899	UP	Y	N	N	0	2267608	100570
Igfbp1	-2.72003	2.48963e-14	F	5.64867	2.69578e-69	UP	Class II FB	2.57188	0.0016166	UP	-3.78369	1.77323e-08	DOWN	-7.37774	1.09576e-68	DOWN	-4.02428	2.15206e-29	DOWN	11.0235	4.44802e-17	UP	6.61438	2.70561e-24	UP	2.19741	0.0435906	UP	Y	N	Y	2070	4742979	4460
Serpina6	-2.13467	1.19441e-16	F	10.2371	2.22132e-168	UP	Class II FB	5.34547	1.37432e-40	UP	-1.166	1		-1.0916	0.82816		-1.49375	0.000590416	DOWN	2.81018	0.00354188	UP	1.12886	1		32.0753	4.00127e-35	UP	Y	Y	Y	0	7856	48315
Orm3	-4.70457	2.84859e-14	F	5.37425	1.53132e-18	UP	Class II FB	-1.06265	1		-1.73887	1		-4.15153	2.78414e-09	DOWN	-2.84991	1.27282e-06	DOWN	22.3683	2.03603e-21	UP	3.35657	0.000125914	UP	-1.31436	0.980212		Y	N	Y	8342	103500	13001
Ifit1	-2.1048	5.3076e-06	F	1.13923	0.897263		Class I FB	-3.02648	6.56501e-05	DOWN	-1.44751	1		-2.11039	0.0157112	DOWN	1.22135	0.980472		3.18182	0.0083941	UP	3.99093	0.000331422	UP	14.0928	7.02103e-12	UP	N	Y	N	61764	35389	141378
Zbp1	-2.08466	0.000357786	F	1.00133	1		Class I FB	-3.75153	7.95437e-05	DOWN	-1.41663	1		1.24602	0.784386		2.366	0.00135543	UP	5.84335	0.000583242	UP	3.54111	0.000741848	UP	12.1293	3.67349e-35	UP	Y	N	N	0	61936	327305
Igtp	-2.03969	0.0258591	F	-1.01293	1		Class I FB	-4.37618	0.000506094	DOWN	1.20812	1		1.8983	4.36098e-05	UP	1.76594	0.00310429	UP	6.156	6.2981e-08	UP	5.84491	2.34604e-09	UP	3.44108	1.50399e-14	UP	Y	N	Y	0	5826575	15175
Camk1d	-2.03941	2.42999e-19	F	1.92471	1.55514e-13	UP	Class II FB	-1.04841	1		-1.05588	1		1.05354	1		-1.96484	2.0246e-07	DOWN	-2.123	0.000538908	DOWN	1.01624	1		2.31962	1.17775e-06	UP	Y	Y	Y	0	0	0
Lacc1	-1.82951	7.25919e-10	F	1.17164	0.310484		Class I FB	-1.85589	3.01184e-06	DOWN	1.08562	1		1.04518	1		1.58234	0.0282969	UP	1.02311	1		-1.77771	0.0218061	DOWN	2.05904	0.0228058	UP	Y	N	N	6298	211425	243473
Cyp4a31	-1.80112	0.0069888	F	15.8067	1.18475e-149	UP	Class II FB	5.63482	1.73205e-25	UP	-1.57147	1		-1.60695	0.0174511	DOWN	-1.42004	0.0310585	DOWN	2.08356	0.614678		3.05621	0.000132912	UP	12.4147	1.05498e-09	UP	Y	Y	N	0	17180	1093471
Hacl1	-1.69	5.49617e-17	F	-3.09529	5.59467e-15	DOWN	Class I FB	-3.50847	6.57173e-27	DOWN	1.82658	0.258243		1.35604	0.00601299	UP	2.55587	2.63235e-08	UP	-1.89721	0.00516902	DOWN	-1.30225	1		2.52814	8.0228e-07	UP	Y	N	N	0	504847	751288
Vldlr	-3.8956	6.41676e-32	F	13.3863	9.9429e-136	UP	Class II FB	3.85171	3.33611e-20	UP	1.03539	1		1.21778	0.131447		-1.38582	0.0276574	DOWN	3.10491	7.92619e-07	UP	1.1061	1		1.6444	0.264942		N	N	Y	73048	334366	0
Irgm1	-1.59128	0.0126844	F	-1.09014	0.620419		Class I FB	-2.51237	0.000739501	DOWN	1.17172	1		1.96944	0.000588263	UP	1.64987	0.0118129	UP	2.98371	6.48781e-05	UP	3.5937	1.27434e-05	UP	2.90483	5.80069e-12	UP	Y	N	N	7838	341264	120425
Cyp2b10	-2.63367	1.23005e-17	F	4.03652	4.69075e-30	UP	Class II FB	2.46077	4.33904e-09	UP	1.33867	1		1.03289	1		-1.50162	0.0206738	DOWN	3.67228	3.55543e-05	UP	1.19047	1		1.14837	1		Y	N	N	0	155830	173184
Isg15	-1.55865	0.000519256	F	-1.27313	0.157006		Class I FB	-4.00372	1.48665e-13	DOWN	-1.40302	1		-1.92507	0.000775931	DOWN	1.33619	0.391794		2.39262	0.128614		3.36046	0.0245079	UP	6.31943	1.96231e-17	UP	Y	N	N	34519	826705	256086
Camkk2	-1.51695	7.47136e-05	F	-2.37696	1.76961e-18	DOWN	Class I FB	-3.10681	2.59721e-13	DOWN	-1.14105	1		1.47518	0.0568843		3.49376	3.10814e-08	UP	-2.15248	0.0062442	DOWN	-1.48435	0.22783		2.38579	1.51991e-07	UP	Y	Y	N	0	32132	423997
Keg1	3.45943	1.60653e-84	M	-4.40936	1.66353e-65	DOWN	Class I MB	-1.38513	0.0135215	DOWN	2.11771	0.419577		3.01145	4.88277e-31	UP	5.40522	3.5156e-52	UP	-3.68649	4.29288e-07	DOWN	-2.62855	1.32806e-06	DOWN	1.6916	0.0121443	UP	N	Y	N	57008	0	2501367
Prtn3	2.22668	0.000127251	M	-3.50427	1.15842e-11	DOWN	Class I MB	-4.17913	0.0175185	DOWN	-2.02919	1		-1.66165	0.882041		3.24212	0.00333682	UP	113.285	0.000453177	UP	5.54652	0.325775		4.39499	0.00780506	UP	Y	Y	N	998	6256	484428
Slc25a30	1.46558	0.0272808	M	-4.4863	4.10711e-19	DOWN	Class I MB	-2.49951	3.09263e-07	DOWN	1.57719	1		4.56745	2.56559e-18	UP	2.14013	0.0113344	UP	-2.54203	3.00279e-06	DOWN	1.11124	1		2.84684	0.000413303	UP	Y	Y	N	2975	10475	944320
Spp1	1.65369	0.000823759	M	-1.88727	0.000207345	DOWN	Class I MB	-1.36139	0.0838413		1.01271	1		-1.02781	1		2.16154	7.94216e-07	UP	9.0598	3.78254e-15	UP	1.40482	0.786934		5.50269	0.000391422	UP	Y	N	N	16799	1263632	621146
Serpina7	2.03356	2.77042e-06	M	27.5484	1.28372e-165	UP	Class II MB	31.534	1.06585e-88	UP	1.1553	1		1.29852	0.0100636	UP	1.70135	3.45174e-06	UP	5.3943	9.03105e-22	UP	5.70445	5.03895e-15	UP	2.51053	0.03557	UP	Y	Y	N	39421	37632	28838776
Cish	-1.00872	1	SSI	-7.94322	1.88186e-44	DOWN		-5.61231	0.000509157	DOWN	7.09727	0.000108299	UP	13.5618	6.27397e-86	UP	7.74094	1.48268e-32	UP	-1.67266	1		-3.11123	6.06403e-10	DOWN	17.0178	4.87901e-35	UP	Y	Y	Y	0	173	3002
Nrep	1.00104	1	SSI	-12.085	2.04351e-65	DOWN		-10.7255	1.12343e-42	DOWN	5.24453	0.00246538	UP	15.5281	5.7482e-105	UP	31.311	5.69095e-80	UP	-2.55286	0.0396963	DOWN	-3.41166	2.41965e-14	DOWN	2.27097	0.000109235	UP	Y	N	N	0	243620	1496567
Phlda1	1.18198	0.749686	SSI	-2.01212	2.21477e-06	DOWN		-2.15401	0.00559998	DOWN	5.79182	7.85324e-08	UP	7.82555	7.7324e-102	UP	1.73994	2.46685e-06	UP	-1.1459	1		-1.63787	0.0384476	DOWN	1.7414	0.0434281	UP	Y	Y	Y	0	14936	25649
Cyp2c70	1.11888	0.414598	SSI	-2.47593	2.58708e-22	DOWN		-2.66486	1.31358e-14	DOWN	1.21441	1		1.28382	0.022115	UP	2.2779	5.7644e-14	UP	-1.8022	0.0148949	DOWN	-1.36288	0.421003		2.17545	5.80829e-05	UP	Y	Y	N	31007	0	222948
Idi1	-1.05582	1	SSI	-3.1307	7.91734e-23	DOWN		-3.38175	9.709e-17	DOWN	1.8549	0.159754		-1.02672	1		2.32272	1.62183e-09	UP	-1.70233	0.0303886	DOWN	-1.29161	1		1.92519	0.000916263	UP	N	Y	N	120495	20144	206716
Irf6	1.08244	0.861397	SSI	-2.01427	2.32336e-14	DOWN		-2.33604	2.07696e-08	DOWN	1.10183	1		-1.12031	0.734137		1.51987	0.00621746	UP	-2.15748	0.00414254	DOWN	-1.47709	0.514972		1.51212	0.0208503	UP	Y	N	N	0	339857	1318332
Slc40a1	-1.14683	0.315581	SSI	-1.62655	2.94525e-07	DOWN		-2.04716	1.18649e-08	DOWN	1.16551	1		1.03986	1		-1.52133	0.000695375	DOWN	-1.67236	0.026299	DOWN	-1.39013	0.356517		1.55123	0.012386	UP	Y	N	N	0	1110594	4350288
Tars	1.0137	1	SSI	-2.63105	6.57861e-28	DOWN		-2.90452	7.66845e-20	DOWN	1.09854	1		1.13784	0.591422		2.26223	2.50729e-11	UP	-1.80085	0.023642	DOWN	-1.09542	1		1.49153	0.00539906	UP	Y	N	N	0	481264	185007
Adrbk2	1.03804	1	SSI	2.10255	4.42871e-09	UP		2.12214	5.25631e-08	UP	-1.19859	1		1.12833	0.77786		-2.39358	2.03006e-06	DOWN	1.83493	0.149744		1.72115	0.0457082	UP	3.20651	1.76082e-05	UP	N	N	N	#N/A	#N/A	#N/A
Eda2r	1.15121	1	SSI	10.6079	1.0651e-25	UP		6.01251	6.49236e-10	UP	1.3596	1		2.20151	0.000543057	UP	1.20651	1		8.68949	2.4175e-06	UP	-2.93	0.674886		4.95227	9.89475e-06	UP	N	N	N	673761	675289	1451830
H2-D1	1.02005	1	SSI	1.33844	0.011918	UP		1.20822	0.501817		-1.64092	0.548767		-1.17874	0.597545		-1.52845	0.000448888	DOWN	3.12105	1.79149e-08	UP	2.28395	8.43083e-08	UP	2.33542	0.00126687	UP	Y	N	N	4519	297972	405830
H2-L	1.03822	1	SSI	1.30565	0.0249014	UP		1.18732	0.600407		-1.86621	0.17836		-1.19238	0.484808		-1.46856	0.00274197	DOWN	3.33229	1.76595e-08	UP	2.31129	1.43361e-06	UP	2.21574	0.0026313	UP	Y	N	N	4548	298001	406597
Rad51b	-1.14571	0.903242	SSI	1.47513	0.000418461	UP		-1.23111	0.605548		-1.03623	1		-1.50433	0.0227151	DOWN	-2.50691	2.35228e-05	DOWN	9.33837	1.09042e-09	UP	4.16594	0.000122765	UP	3.12597	0.00110976	UP	Y	Y	Y	0	0	1523
Ube2l6	-1.10565	0.984654	SSI	1.54133	5.06597e-07	UP		1.01149	1		-1.247	1		-1.3864	0.00247448	DOWN	-1.45411	0.00683613	DOWN	1.59318	0.282777		1.85896	0.000657955	UP	1.63056	0.0422042	UP	Y	N	N	22683	3527308	74176
Gdf15	-1.6515	0.0815543	SI	5.42267	1.18548e-30	UP		3.23457	2.42232e-08	UP	-3.57799	0.00156381	DOWN	-3.76925	4.0915e-13	DOWN	-1.66379	0.0580719		6.08363	0.0387623	UP	1.07873	1		1.88772	0.000688131	UP	Y	N	N	1485	5785515	1644583
Tnfaip3	-1.29443	0.535932	SI	4.29449	1.0286e-11	UP		1.46831	0.175159		-4.06404	2.33129e-07	DOWN	-1.80877	0.00720632	DOWN	-3.44928	1.60199e-13	DOWN	2.79408	0.00832225	UP	-1.02994	1		1.72827	0.0356459	UP	N	N	N	436815	71198	925516
Gm16551	1.38328	0.127564	SI	-18.8604	2.64395e-89	DOWN		-17.6963	7.72236e-39	DOWN	4.7634	0.0359803	UP	6.80447	1.44223e-19	UP	11.8721	1.43136e-30	UP	-4.46854	5.97846e-10	DOWN	-2.6675	0.104947		4.58982	1.52038e-15	UP	N	N	N	#N/A	#N/A	#N/A
Socs2	-1.32658	0.219415	SI	-11.4411	1.89935e-39	DOWN		-9.43704	4.75478e-39	DOWN	13.7548	4.51872e-05	UP	21.6445	2.07287e-106	UP	28.2516	1.08965e-43	UP	-4.4319	4.26881e-10	DOWN	-2.46874	0.0221553	DOWN	14.1502	3.04772e-39	UP	Y	N	Y	0	69802	2277
Gbp2b	-2.71087	0.0649915	SI	3.33365	2.37753e-06	UP		-1.81835	0.447135		1.2829	1		-1.14821	1		-2.56182	0.00046758	DOWN	9.35705	0.00127765	UP	5.65464	0.000773183	UP	2.74632	0.0498495	UP	Y	N	Y	326	128770	33917
Il1rn	-1.46073	0.586102	SI	13.4189	3.71659e-43	UP		7.41443	2.22141e-17	UP	-1.18472	1		1.93439	3.1355e-11	UP	1.11541	1		9.93345	5.53626e-16	UP	3.69639	5.14967e-10	UP	4.95799	7.76629e-05	UP	Y	N	Y	799	317292	0
Mcf2l	-2.80826	0.0520127	SI	12.2946	9.51339e-10	UP		3.49782	0.000250184	UP	-3.04137	0.246905		-2.43742	0.00575915	DOWN	-1.4184	0.724365		10.4353	0.000128427	UP	8.53289	1.61038e-07	UP	3.24097	1.04317e-05	UP	Y	Y	N	0	15516	101091
Mx2	-1.2521	0.691286	SI	2.08396	2.84082e-09	UP		1.28552	0.627554		-1.33065	1		1.19507	0.478044		-1.55198	0.0130885	DOWN	2.91441	3.8913e-06	UP	2.40156	0.012734	UP	2.13917	0.00021661	UP	N	N	N	195670	231218	91133
Igf1	-1.20147	0.08814	SI	-7.31823	2.41157e-108	DOWN		-6.43703	2.88567e-41	DOWN	2.17044	0.118271		2.88636	3.27776e-36	UP	5.44608	6.05827e-56	UP	-3.29281	4.42177e-10	DOWN	-2.4358	3.70109e-05	DOWN	2.5149	1.3594e-07	UP	Y	N	N	0	153471	485763
Lifr	-1.27051	0.105645	SI	-4.28791	2.5745e-38	DOWN		-6.0783	4.14077e-41	DOWN	1.33868	1		2.14225	4.98745e-18	UP	2.09235	1.41181e-10	UP	-2.15665	6.24098e-05	DOWN	-1.79463	0.00109771	DOWN	4.01412	7.06269e-23	UP	Y	Y	N	0	45255	891152
Lrp2bp	-1.32275	0.361851	SI	-2.95179	1.20231e-06	DOWN		-4.4546	2.09049e-10	DOWN	1.8278	1		4.00421	5.5243e-05	UP	5.02219	5.1012e-05	UP	-1.95332	1		-2.82441	0.00213662	DOWN	6.65968	1.22196e-22	UP	Y	N	N	0	277925	452182
Prok1	1.42188	0.314131	SI	-86.6462	7.94728e-24	DOWN		-294.767	3.99511e-15	DOWN	8.87369	1		7.18624	1		68.0492	0.000993877	UP	-8.37658	8.28549e-05	DOWN	-2.7387	0.748476		3.57635	0.027514	UP	Y	N	N	0	703280	665486
Mir17hg	-1.37637	0.0977118	SI	-1.2739	0.263118			-1.74336	0.0352641	DOWN	1.71466	1		2.43959	9.01859e-05	UP	1.42852	0.583816		-3.19543	0.0121216	DOWN	-1.04273	1		1.53044	0.0406664	UP	N	N	N	#N/A	#N/A	#N/A
Tceal8	-1.26131	0.0995582	SI	-1.13555	0.479547			-1.42119	0.0139904	DOWN	1.27349	1		1.04403	1		1.49221	0.0179929	UP	1.88477	0.0282514	UP	1.19902	1		1.56349	0.027514	UP	Y	N	N	0	107852	31751761
Nnmt	-2.38504	8.82221e-10	F	3.92432	9.89357e-08	UP	Class II FB	1.53301	0.135031		-1.26561	1		-1.39975	0.00673014	DOWN	1.02959	1		9.19496	3.40779e-13	UP	2.82827	0.0694957		-1.42057	0.846216		Y	N	Y	0	1886751	0
H2-Ab1	-2.27946	0.0370284	F	4.94496	1.85641e-58	UP	Class II FB	1.23477	0.958074		-1.12777	1		-1.24141	0.696247		-1.57319	0.0109396	DOWN	4.38232	0.00286335	UP	3.01884	0.00110743	UP	1.51218	0.200619		Y	N	N	43779	555246	67865
Abcb1a	-2.21524	1.5053e-05	F	2.4951	3.93439e-09	UP	Class II FB	1.97954	0.00401608	UP	1.71589	1		1.13308	1		-2.22894	0.00196384	DOWN	2.98484	0.000110345	UP	1.48035	1		1.74233	0.360945		N	Y	N	153508	0	8620178
Cenpm	-2.20993	8.85961e-08	F	1.35869	0.135229		Class I FB	-1.57744	0.0157637	DOWN	-1.14631	1		-1.8104	0.00604552	DOWN	-1.58405	0.127033		6.72215	3.51449e-05	UP	1.27338	1		1.25604	0.874376		Y	N	Y	0	137596	33318
Emp2	-2.04401	3.94928e-13	F	3.00778	1.17053e-26	UP	Class II FB	1.69481	1.11275e-05	UP	-1.03401	1		-1.24691	0.235005		-1.84643	0.00104033	DOWN	2.20085	0.0427615	UP	-1.03787	1		1.2089	0.825927		Y	N	N	32823	324918	1016837
Tmem200b	-1.98526	0.0033444	F	4.77812	1.14318e-17	UP	Class II FB	2.74097	2.04344e-07	UP	-1.35182	1		-1.89727	0.00528854	DOWN	-2.37769	0.000453667	DOWN	4.71219	0.00157805	UP	1.10551	1		-1.36877	0.567528		Y	N	N	759	561494	596026
H2-Aa	-1.98363	0.0119022	F	6.62465	8.6172e-55	UP	Class II FB	1.56755	0.142319		1.00294	1		-1.18371	0.839354		-1.45737	0.0313856	DOWN	2.74299	0.110345		2.49162	0.0195112	UP	1.69977	0.509794		N	N	N	63296	536841	87382
Cyp2a5	-1.95703	0.0013491	F	6.37647	6.11762e-48	UP	Class II FB	4.94468	4.80589e-14	UP	-1.16722	1		-1.06826	1		-1.60097	0.000112989	DOWN	3.1785	1.17726e-06	UP	1.51354	1		1.35637	0.856062		Y	N	Y	0	215755	3041
Cd74	-1.88424	0.0140035	F	2.72365	2.03698e-22	UP	Class II FB	-1.19596	0.919877		-1.15107	1		-1.23201	0.438998		-1.70953	6.83902e-06	DOWN	9.5496	9.24603e-10	UP	4.7092	1.68764e-06	UP	1.35222	0.446546		Y	N	N	40250	417632	170518
Dqx1	-1.85604	3.47226e-11	F	1.9621	2.11023e-12	UP	Class II FB	1.35105	0.0274044	UP	1.06301	1		-1.01674	1		-1.61544	0.0029783	DOWN	1.83366	0.0359906	UP	1.11321	1		-1.13622	0.788034		N	N	N	1026913	128206	309026
A330049N07Rik	-1.78317	5.7584e-05	F	7.50946	3.49866e-29	UP	Class II FB	4.97328	3.53319e-19	UP	-1.56042	1		-1.71899	2.55873e-05	DOWN	1.17962	0.896478		-1.33159	1		-2.49814	0.0020983	DOWN	-1.38373	1		N	N	N	#N/A	#N/A	#N/A
Tenm3	-1.73974	3.90381e-08	F	2.20946	8.5854e-20	UP	Class II FB	1.8262	1.2953e-06	UP	-1.12235	1		1.28662	0.0575813		-1.87441	1.42319e-05	DOWN	1.90749	0.00390218	UP	1.43946	0.258057		-1.02142	1		N	Y	N	67929	0	1743141
Chrna4	-1.65141	0.0435689	F	-2.87607	1.30441e-05	DOWN	Class I FB	-10.2293	3.05054e-25	DOWN	2.0546	0.94507		-2.46787	0.0499199	DOWN	-2.09619	0.259634		-2.24213	1		-3.39609	0.0161287	DOWN	-1.0747	1		N	N	N	157144	575730	679867
Wfdc2	-1.57944	0.0106068	F	1.93765	5.10308e-06	UP	Class II FB	1.91347	6.56955e-05	UP	-1.49368	1		-1.8322	0.00359546	DOWN	-1.58592	0.0967482		-3.82569	0.028334	DOWN	2.7642	0.168403		1.08215	1		N	N	N	103186	2087045	661908
Cyp7a1	-1.56234	0.00136784	F	-1.23556	0.866186		Class I FB	-2.30545	3.12303e-05	DOWN	1.16498	1		1.4669	0.00287498	UP	-1.24094	0.358376		2.15312	0.0636256		-1.95875	0.0110133	DOWN	1.457	0.526087		Y	N	Y	0	2856821	0
Igfals	-1.45105	7.8159e-05	F	-6.4752	7.89879e-79	DOWN	Class I FB	-9.33047	2.95366e-51	DOWN	2.24851	0.438695		1.83987	1.99251e-08	UP	3.59783	2.01977e-27	UP	-2.96652	4.69061e-06	DOWN	-1.47777	0.347909		1.93007	0.00361394	UP	Y	N	N	0	1850645	102585
Rgs12	-1.55191	0.0142288	F	1.47685	0.0310128	UP	Class II FB	1.1224	0.874156		-1.17941	1		-1.93616	0.00122946	DOWN	-3.28863	1.47883e-05	DOWN	2.82411	0.00184708	UP	3.05735	0.000769389	UP	1.22928	0.645539		Y	N	Y	0	4155570	0
C1qa	-1.4996	0.00875341	F	1.26058	0.0458372	UP	Class I FB	-1.58448	0.0174599	DOWN	-1.20004	1		-1.47878	0.000206689	DOWN	-1.40636	0.0447899	DOWN	1.79263	0.0292438	UP	1.13589	1		1.54191	0.0824428		N	N	N	415252	1301460	222535
C920025E04Rik	-1.49633	7.77767e-05	F	2.10616	5.17284e-06	UP	Class II FB	1.07365	1		-1.5446	1		-1.30869	0.144967		-1.78116	6.8682e-05	DOWN	3.29525	0.000679811	UP	4.82215	0.0063965	UP	1.41815	0.215547		N	N	N	#N/A	#N/A	#N/A
Tap2	-1.44511	5.69347e-05	F	-1.05527	0.962208		Class I FB	-1.67334	0.00131177	DOWN	-1.60033	0.820766		-1.52176	0.00011444	DOWN	-1.52831	0.00220333	DOWN	2.33405	0.000113164	UP	2.17287	3.70825e-05	UP	1.34197	0.085348		Y	N	Y	1767	608343	9117
3110052M02Rik	-1.41198	0.00459368	F	1.13707	0.609089		Class I FB	-1.38717	0.0493879	DOWN	1.22598	1		1.36181	0.271987		2.01559	0.0025361	UP	-1.20711	1		-1.84248	0.00881962	DOWN	-1.09256	1		N	N	N	#N/A	#N/A	#N/A
Slc1a4	-1.40733	0.00578037	F	-1.08898	0.956009		Class I FB	-1.99633	2.03512e-06	DOWN	1.01472	1		-1.44097	0.221226		-1.82371	0.0114251	DOWN	1.92942	0.54123		2.17037	0.00198387	UP	-1.47782	0.219574		Y	N	Y	14671	668270	0
Cyp2c68	-1.38833	0.0300939	F	-2.42489	4.63551e-12	DOWN	Class I FB	-2.93512	3.00146e-15	DOWN	1.38097	1		1.48747	0.00238147	UP	1.9113	1.35524e-05	UP	-2.28404	0.00757715	DOWN	-1.64713	0.11182		1.90728	0.000197144	UP	Y	Y	N	0	39440	79870
Limd2	-1.40539	0.00240966	F	2.13907	1.06299e-21	UP	Class II FB	1.70766	4.94577e-05	UP	-1.0498	1		-1.35259	0.00796436	DOWN	-1.77516	0.000391003	DOWN	2.53349	3.80789e-06	UP	1.56466	0.444059		1.30654	0.343126		Y	N	N	32634	328775	779768
Pde4b	-1.38251	0.00606898	F	1.55872	8.99479e-07	UP	Class II FB	1.04463	1		-1.20868	1		1.05769	1		-1.66814	0.0019814	DOWN	-2.15893	0.000904643	DOWN	-2.21104	9.75876e-06	DOWN	1.21296	0.621912		Y	Y	N	0	0	202708
Trp53inp1	-1.3759	0.0257218	F	3.07195	2.13037e-31	UP	Class II FB	1.86185	0.0143525	UP	1.47683	1		-1.1492	1		-1.6334	0.000324637	DOWN	2.04376	0.0104189	UP	2.16649	1.06188e-05	UP	1.36808	0.312548		Y	N	N	8053	153676	973056
Avpr1a	-1.34871	0.00317295	F	-2.58868	3.42519e-27	DOWN	Class I FB	-3.47471	6.245e-12	DOWN	-1.12181	1		-1.44616	0.0441025	DOWN	-1.36709	0.259634		-2.11653	0.00876852	DOWN	-1.14018	1		-1.3073	0.390116		Y	N	N	2186	954315	120804
Ly6e	-1.3222	0.00010377	F	-1.20372	0.337052		Class I FB	-3.70177	4.32291e-24	DOWN	-1.34324	1		-1.23464	0.313085		-2.51535	2.3956e-14	DOWN	3.69888	2.57734e-13	UP	1.9961	0.00595972	UP	3.21226	4.72716e-14	UP	Y	N	Y	0	244900	452
Gsn	-1.33299	0.0147581	F	4.79121	6.0291e-17	UP	Class II FB	10.5372	2.12285e-80	UP	-2.59945	0.000371059	DOWN	-1.36221	0.783127		-2.88887	3.21627e-13	DOWN	1.83673	0.284628		2.31537	0.0179301	UP	1.42527	0.317282		N	N	Y	83858	71145	21948
Hgfac	-1.29114	0.000895541	F	1.31646	0.0193774	UP	Class II FB	1.29628	0.0622957		-1.21216	1		-1.31804	0.00683418	DOWN	-2.06681	6.5009e-11	DOWN	1.79739	0.00850226	UP	1.50871	0.417487		-1.06606	1		Y	N	Y	0	4247631	30440
Tm7sf2	-1.24566	0.0197191	F	-2.03631	8.03453e-10	DOWN	Class I FB	-2.05733	8.21984e-10	DOWN	1.01491	1		-1.44178	0.00469689	DOWN	-1.07306	1		-1.88979	0.0024943	DOWN	-1.2716	1		-1.33416	0.322125		Y	N	N	15683	2104214	239932
Cyp4a12b	124.888	2.77948e-245	M	-2.02315	3.06898e-11	DOWN	Class I MB	16.0426	3.3144e-26	UP	1.36686	1		1.09727	0.963917		4.01755	1.37515e-23	UP	-4.40049	4.98778e-05	DOWN	2.90274	1		-1.06089	1		N	Y	N	58160	44055	1233452
Cyp4a12a	43.3178	3.2422e-29	M	-1.00373	1		Class II MB	19.4316	3.51832e-16	UP	1.24152	1		1.20483	0.291342		1.56043	0.000119621	UP	-1.55243	0.155094		10.956	5.3268e-05	UP	-1.26865	0.472456		N	Y	N	164379	20427	1339671
Ugt2b38	14.6127	2.06977e-83	M	-62.7295	2.85292e-93	DOWN	Class I MB	-26.2645	1.15414e-10	DOWN	2.61255	1		9.31585	2.97874e-12	UP	33.2194	3.73353e-40	UP	-10.5886	4.41821e-13	DOWN	-2.39854	0.849486		2.54709	0.0745805		Y	Y	N	29327	30696	505388
Cib3	8.23509	1.72155e-20	M	1.02052	1		Class II MB	2.45331	0.0217931	UP	1.02428	1		-2.46741	0.0022515	DOWN	-1.08804	1		-81.7145	0.0121216	DOWN	-23.7793	0.786934		1.15054	1		Y	N	N	26378	5838594	64202
Nox4	6.77809	5.64589e-78	M	1.8988	3.62668e-13	UP	Class II MB	10.4616	2.15854e-79	UP	1.2929	1		1.38393	0.00341553	UP	1.02922	1		-1.46253	0.344123		3.41961	0.000263733	UP	1.0522	1		N	Y	N	862912	0	1927855
Cyp2c67	4.98606	1.75519e-60	M	-3.81554	3.09327e-49	DOWN	Class I MB	1.2604	0.247311		1.36121	1		1.09759	0.754882		1.40056	0.0202846	UP	-3.07059	4.18351e-06	DOWN	-2.24066	0.00198792	DOWN	-1.0941	1		Y	Y	N	16518	0	171929
Ihh	4.93468	1.44663e-14	M	1.4621	0.0332445	UP	Class II MB	5.5499	1.33865e-12	UP	-1.69524	1		-2.5987	3.96061e-05	DOWN	1.0275	1		-3.7261	0.000293499	DOWN	-1.87219	1		-1.20705	0.956673		Y	N	N	10511	119840	918822
Dpy19l3	3.66971	1.58361e-41	M	-3.45078	7.43429e-18	DOWN	Class I MB	-1.54177	0.0439619	DOWN	1.01765	1		1.21266	0.755961		1.65771	0.0459783	UP	-3.11792	4.29288e-07	DOWN	-1.32118	1		-1.60911	0.133064		N	Y	N	384240	0	298335
C8b	2.97995	5.75007e-37	M	-4.02673	8.39184e-33	DOWN	Class I MB	-2.0539	1.01341e-06	DOWN	1.16205	1		1.18221	0.199693		1.6278	0.000150181	UP	-2.32605	0.000243496	DOWN	-1.55978	0.198787		-1.31769	0.313054		Y	Y	N	0	0	344522
Bhlhe41	2.67852	0.000191366	M	5.05885	4.41078e-28	UP	Class II MB	6.64348	8.71528e-19	UP	-2.29855	0.280851		-1.79074	0.000427455	DOWN	1.12533	1		-4.5491	0.0291952	DOWN	-6.47284	1.83493e-09	DOWN	-1.35539	0.853215		Y	N	N	575	261172	450748
Scp2	2.59252	2.40348e-58	M	-3.65645	1.88396e-51	DOWN	Class I MB	-1.51942	0.000580954	DOWN	1.25133	1		1.0966	0.684487		1.37858	0.0110379	UP	-2.22964	2.70441e-05	DOWN	-1.03187	1		-1.20549	0.389063		Y	Y	N	0	0	105981
Nudt7	2.48982	1.52363e-30	M	-24.8377	5.55865e-141	DOWN	Class I MB	-15.2337	3.28843e-73	DOWN	3.05168	0.475686		-1.62437	0.00144653	DOWN	1.40382	0.023854	UP	-2.69752	0.000158656	DOWN	-1.86405	0.06898		-1.13729	0.957463		Y	Y	N	395	23145	1552989
Egfr	2.46113	3.13005e-21	M	-8.949	7.61974e-37	DOWN	Class I MB	-6.32234	2.2517e-22	DOWN	-1.07707	1		2.11475	1.53175e-06	UP	4.79773	6.38797e-24	UP	-3.30488	8.84075e-09	DOWN	-2.68051	0.000270565	DOWN	-1.86086	0.078436		Y	Y	N	0	0	3418767
Il1r1	2.35757	7.09127e-17	M	-3.42597	6.13147e-18	DOWN	Class I MB	-1.95575	0.0113735	DOWN	-1.36649	1		1.84997	2.5544e-07	UP	2.02247	3.8443e-07	UP	1.27297	1		3.4042	1.70963e-14	UP	-1.31925	0.551294		Y	N	N	0	1775096	398582
Smpd3	2.22116	8.66654e-06	M	3.97785	1.17119e-32	UP	Class II MB	10.2669	9.28289e-54	UP	1.39632	1		1.73417	0.000143542	UP	-1.06396	1		6.6344	6.05659e-13	UP	3.58563	0.000233944	UP	-1.04872	1		Y	N	Y	0	972819	5607
Gpr110	2.16801	2.75788e-10	M	-2.58141	5.3121e-11	DOWN	Class I MB	1.15137	0.773324		1.0629	1		2.45204	0.000320104	UP	4.42308	4.95188e-13	UP	-3.73329	2.1192e-05	DOWN	-2.55409	0.000758308	DOWN	-1.26442	1		N	N	N	#N/A	#N/A	#N/A
Ugt2b35	2.03218	4.35743e-23	M	-1.44481	0.000891653	DOWN	Class I MB	1.23678	0.173146		1.34922	1		1.53678	3.22525e-06	UP	1.10844	0.981338		-2.05763	0.00615344	DOWN	-1.00838	1		1.27673	0.451998		Y	Y	N	0	14989	96308
Isyna1	2.03055	9.79811e-08	M	1.24023	0.419121		Class II MB	2.12267	1.63541e-05	UP	-1.67341	1		-1.39994	0.0417391	DOWN	1.26395	0.320264		4.51836	7.30004e-10	UP	1.90128	0.0360806	UP	1.15646	0.647286		Y	N	N	28317	5750603	1667438
Orm2	2.01848	0.0034264	M	2.23363	0.000649422	UP	Class II MB	2.42414	0.2644		-1.10361	1		-3.01792	3.17744e-14	DOWN	-1.11742	1		78.1618	2.17897e-54	UP	19.8664	2.40689e-35	UP	-1.13979	1		Y	N	Y	14629	109787	19288
Cpne8	1.90332	1.22266e-06	M	1.51003	0.369915		Class II MB	1.94612	0.0329032	UP	-1.16709	1		1.13103	0.991404		3.90913	6.61352e-22	UP	2.59064	0.000941493	UP	-1.07392	1		1.45671	0.181011		N	N	Y	140064	1610653	0
Hspa1b	1.84838	0.0236754	M	2.94289	1.308e-08	UP	Class II MB	3.98936	9.06794e-14	UP	-1.10744	1		2.07881	0.01147	UP	1.76235	0.00672433	UP	4.02256	0.0189939	UP	3.73052	1.17678e-06	UP	-1.37668	0.754455		Y	Y	N	19947	4700	714089
Pfkfb3	1.76171	4.31577e-06	M	-2.6626	2.9076e-13	DOWN	Class I MB	-2.37357	3.57655e-07	DOWN	1.26141	1		1.67155	0.0278838	UP	1.95749	0.00534477	UP	-2.23554	0.198745		-1.60336	0.039026	DOWN	1.62896	0.0988006		Y	Y	N	0	23259	3604985
Ces3b	1.75235	4.17951e-08	M	-67.1458	2.22106e-22	DOWN	Class I MB	-92.8202	4.42635e-112	DOWN	7.81525	0.047484	UP	2.29128	6.82891e-09	UP	1.59524	0.0717757		-3.07475	0.000597668	DOWN	-2.53816	2.45531e-06	DOWN	1.2151	0.879621		Y	Y	N	0	0	625740
Dsg1c	1.72455	0.00676569	M	5.27486	8.20776e-74	UP	Class II MB	10.4047	1.91176e-46	UP	1.05182	1		1.27182	0.191675		-2.09938	1.1865e-06	DOWN	2.07799	0.00849683	UP	1.90609	0.114957		1.21198	1		N	N	N	92396	4964950	1087248
Lrg1	1.72451	0.000655506	M	-2.35222	1.07719e-06	DOWN	Class I MB	-1.77383	0.344106		-1.29672	1		-1.04344	1		1.89509	2.06565e-06	UP	3.34928	8.55253e-12	UP	4.18839	7.17485e-21	UP	-1.18905	0.719197		Y	N	N	0	5128265	1075827
Gm7694	1.68723	0.0109547	M	3.12877	0.000272693	UP	Class II MB	3.45498	2.65966e-06	UP	-1.77408	0.850436		-2.197	2.83404e-06	DOWN	1.36578	0.140922		2.96706	5.15199e-08	UP	3.0355	1.06779e-06	UP	1.25325	0.661476		Y	N	N	18654	155014	660936
Zfp445	1.5384	1.68402e-10	M	-1.2451	0.0241243	DOWN	Class I MB	-1.04558	1		1.3917	1		1.78195	7.72775e-11	UP	1.87541	3.80409e-08	UP	-1.87223	0.00443846	DOWN	-1.16513	1		1.18098	0.712588		Y	Y	N	32873	935	340522
Gcnt4	1.51956	0.0254211	M	-1.54979	0.00566033	DOWN	Class I MB	1.06951	1		1.30165	1		-1.14505	1		-1.93005	0.030139	DOWN	-2.24454	0.0110406	DOWN	1.17145	1		-1.53668	0.146054		Y	N	N	8803	174483	229087
Pms1	1.48333	0.00567848	M	-1.82895	1.06416e-05	DOWN	Class I MB	-1.25825	0.444661		1.17033	1		1.74365	0.00575915	UP	1.80971	0.0117975	UP	-2.02282	0.0193873	DOWN	-1.28716	1		1.41552	0.0830687		Y	N	N	0	1245880	124640
Slc22a30	1.46704	2.12797e-06	M	-1.89629	6.17957e-12	DOWN	Class I MB	-1.48845	0.00293701	DOWN	1.37215	1		2.0219	1.97628e-14	UP	1.98006	8.08665e-09	UP	-2.0696	0.000154194	DOWN	-1.56692	0.0517174		1.07294	1		Y	Y	Y	3098	0	1173
Adck5	1.44391	0.000116023	M	-2.91265	3.30224e-29	DOWN	Class I MB	-1.75936	1.66602e-05	DOWN	1.2111	1		1.2875	0.101168		2.13184	4.87984e-08	UP	-2.47558	0.00667627	DOWN	-1.45467	1		1.10122	1		Y	N	N	0	619985	93738
Cmah	1.36023	0.00190211	M	-5.96779	2.3702e-83	DOWN	Class I MB	-4.50736	7.23601e-32	DOWN	1.57565	1		1.48632	0.0002847	UP	1.8834	0.000478995	UP	-1.70868	0.0176794	DOWN	-1.50569	0.187416		-1.16329	0.579334		Y	Y	Y	0	0	0
Cebpb	1.18203	0.825621	SSI	-1.45377	0.00775961	DOWN		-1.28391	0.744441		-4.10386	3.24945e-06	DOWN	-3.30853	1.61808e-25	DOWN	-2.12732	1.22637e-07	DOWN	1.68384	0.206103		2.00453	0.00641909	UP	-1.45899	0.192535		Y	N	Y	120	90621	28606
Aacs	-1.02727	1	SSI	-3.40286	4.81838e-32	DOWN		-4.33042	2.31185e-18	DOWN	2.59819	0.0275644	UP	5.24364	7.90313e-63	UP	9.38291	1.09972e-69	UP	-1.44932	1		-1.73544	0.00131779	DOWN	-1.16598	1		Y	N	N	0	1047656	299861
Fzd7	1.04641	1	SSI	-1.99602	1.20484e-12	DOWN		-1.90337	6.08447e-06	DOWN	3.61012	1.95218e-05	UP	3.31001	7.16252e-28	UP	-1.14273	1		-1.8515	0.0181782	DOWN	-1.32233	1		-1.22623	0.349708		Y	N	N	0	269036	113410
1810008I18Rik	1.07763	0.999561	SSI	-1.31814	0.00965837	DOWN		-1.25235	0.197674		-1.00851	1		-1.31602	0.0505293		-1.62063	0.00332517	DOWN	-1.6818	0.102195		-1.64255	0.00969425	DOWN	-1.0244	1		N	N	N	#N/A	#N/A	#N/A
Cfhr2	1.08708	0.988704	SSI	-1.50353	0.00137312	DOWN		-1.10378	0.92398		1.53932	1		1.57124	4.01344e-06	UP	1.21585	0.314888		-1.40841	1		-2.06845	8.82055e-07	DOWN	1.2206	0.633032		Y	Y	N	1303	0	2876858
Hsd17b2	-1.01803	1	SSI	-5.87437	7.32915e-62	DOWN		-5.94991	1.73074e-48	DOWN	1.49951	1		-1.16274	0.365338		1.95242	1.07558e-06	UP	-2.97316	1.19142e-08	DOWN	-1.33286	0.803315		-1.23821	0.314745		Y	N	N	0	1417116	278058
Lad1	-1.13967	0.824313	SSI	-4.53762	5.14805e-28	DOWN		-4.3031	6.58516e-14	DOWN	1.2465	1		1.14931	1		2.09962	0.012591	UP	-3.69359	0.00113964	DOWN	1.07596	1		1.21721	0.653147		Y	N	N	0	697510	867296
Mal2	1.17333	0.163498	SSI	-2.76466	1.36428e-33	DOWN		-3.27437	1.57581e-20	DOWN	1.57391	0.95821		1.35426	0.0222039	UP	1.62003	0.000748054	UP	-1.74022	0.0292438	DOWN	-1.16233	1		1.15333	0.834446		Y	Y	Y	0	0	0
Nsdhl	-1.03798	1	SSI	-3.45896	3.27765e-29	DOWN		-3.81207	7.93599e-27	DOWN	1.44664	1		-1.42215	0.04903	DOWN	1.19573	0.656039		-1.68243	0.0335058	DOWN	-1.0342	1		1.2102	0.705849		N	N	N	605183	726174	22202168
Olfml1	1.18859	0.338654	SSI	-1.61642	4.34919e-05	DOWN		-1.31795	0.113688		1.4275	1		1.42746	0.030676	UP	1.40052	0.279194		-1.70125	0.11107		-1.79515	0.0052538	DOWN	1.25398	0.553195		Y	N	N	0	633072	1934134
Onecut1	1.12809	1	SSI	-3.30479	6.614e-12	DOWN		-3.684	3.79419e-13	DOWN	2.63168	0.181576		14.0292	1.15351e-74	UP	14.3994	3.0161e-67	UP	-3.12485	2.1192e-05	DOWN	-2.23505	1.69902e-05	DOWN	2.14636	0.0777312		Y	Y	N	33383	4365	719499
Rapgef4	1.00002	1	SSI	-4.52172	1.25838e-59	DOWN		-4.87753	7.88291e-36	DOWN	1.0599	1		1.10135	0.980143		1.44796	0.011562	UP	-1.85771	0.00337127	DOWN	-1.55816	0.106083		1.27405	0.521189		Y	Y	N	0	0	87800
Rtfdc1	1.11811	0.468297	SSI	-1.23377	0.0390562	DOWN		1.03133	1		-1.04881	1		-1.33754	0.011111	DOWN	-1.11124	0.898162		1.35443	0.803318		1.73868	0.0164862	UP	1.18715	0.906063		N	N	N	#N/A	#N/A	#N/A
Slc25a25	1.12532	0.648078	SSI	-2.80802	7.66762e-23	DOWN		-1.69348	0.00222784	DOWN	-1.36736	1		-2.5907	1.93925e-17	DOWN	-1.34714	0.0622037		-1.72867	0.023642	DOWN	1.09192	1		-1.15637	1		Y	N	N	648	470953	261927
Slc30a10	-1.17196	0.143616	SSI	-3.09657	9.52883e-16	DOWN		-3.29961	4.9192e-17	DOWN	1.07825	1		1.0043	1		2.08028	7.31438e-06	UP	-2.4748	0.00612761	DOWN	1.03938	1		-1.227	0.46674		N	N	N	354304	582136	4391853
Smad9	1.17045	0.376855	SSI	-3.00345	7.85164e-13	DOWN		-2.55974	2.36561e-08	DOWN	1.41146	1		1.67411	0.0269424	UP	2.68133	0.000749679	UP	-3.4107	0.0172003	DOWN	-5.19532	6.20062e-14	DOWN	-1.25969	0.633032		Y	Y	N	0	0	446706
Sult5a1	-1.16767	0.305212	SSI	-48.8906	1.05203e-144	DOWN		-55.0543	6.21564e-119	DOWN	-2.30696	1		-11.4248	1.43864e-07	DOWN	-6.17632	0.000360202	DOWN	-3.62749	0.000493712	DOWN	-1.93659	0.0334652	DOWN	1.11134	1		Y	N	N	248	287090	499368
Ugt2a3	-1.12312	0.36064	SSI	-2.42966	3.46237e-26	DOWN		-3.14283	9.16425e-17	DOWN	1.49934	1		1.27184	0.0408008	UP	1.70437	5.87165e-05	UP	-1.83597	0.00963843	DOWN	-1.57808	0.0141884	DOWN	1.20456	0.622316		Y	Y	N	0	0	420420
Zfp110	1.14174	0.42835	SSI	-1.50687	1.24389e-05	DOWN		-1.41571	0.0115989	DOWN	1.1415	1		1.15342	0.642011		1.67401	0.000593846	UP	-1.47516	0.323965		-1.63235	0.0474526	DOWN	-1.02431	1		N	N	N	114610	1671146	700135
Zfp157	1.0017	1	SSI	-1.63282	1.21108e-05	DOWN		-1.65403	0.000676738	DOWN	2.77311	0.0865876		3.7361	4.88402e-21	UP	1.62276	0.0281117	UP	-2.06734	0.0119112	DOWN	-1.6663	0.0999802		1.4593	0.0817177		N	N	N	233559	358666	286419
Alpk1	1.13964	1	SSI	7.55513	4.26184e-13	UP		4.85608	1.60518e-07	UP	-2.00788	0.381304		1.41745	0.109476		2.6449	5.04877e-11	UP	3.94122	6.24126e-10	UP	2.12891	0.059554		1.32676	0.238656		Y	N	N	28344	566014	545254
Anpep	1.02633	1	SSI	1.23378	0.0331116	UP		1.40266	0.008062	UP	-1.0411	1		-1.17535	0.37934		-1.6398	0.000131427	DOWN	1.71752	0.0360384	UP	1.51308	0.0713017		-1.06542	1		Y	N	N	0	809419	298271
Arel1	1.15156	0.214551	SSI	1.36474	0.000589195	UP		1.42296	0.00425251	UP	1.10361	1		1.26596	0.0296052	UP	1.03112	1		1.51234	0.243573		1.60828	0.0244823	UP	-1.29573	0.38344		Y	N	Y	0	854608	0
Atg14	1.06071	1	SSI	1.61154	3.72306e-05	UP		1.80772	0.00229944	UP	-1.30766	1		1.3141	0.0491096	UP	-1.27634	0.223288		1.86694	0.184409		1.86145	0.0040599	UP	-1.04989	1		Y	N	N	0	659598	154148
Crat	-1.10899	0.775592	SSI	1.49645	0.000129372	UP		1.50108	0.00479384	UP	-1.04148	1		-1.55558	5.21317e-05	DOWN	-1.96423	7.02906e-07	DOWN	1.63398	0.214773		1.91739	0.0419261	UP	1.42606	0.0968783		Y	N	N	0	1527102	157138
Creb3l2	-1.09929	0.982345	SSI	2.13287	4.8622e-06	UP		1.96117	0.000955375	UP	-1.54361	1		2.38081	4.19245e-07	UP	1.93057	0.000857925	UP	1.76577	0.0217634	UP	-1.05882	1		-1.57266	0.0772685		Y	N	N	0	191128	158620
Dopey2	-1.03246	1	SSI	3.22918	1.08975e-33	UP		3.13003	2.46552e-23	UP	-1.19341	1		1.10925	0.652225		-2.08058	3.67258e-07	DOWN	1.77871	0.0364251	UP	1.69599	0.0248468	UP	1.03337	1		N	N	N	#N/A	#N/A	#N/A
Fam129b	-1.0169	1	SSI	1.76726	1.01463e-06	UP		2.43426	2.76041e-13	UP	-1.1304	1		-1.55836	0.000988982	DOWN	-2.28194	2.03006e-06	DOWN	2.75165	0.001832	UP	1.25687	1		1.00883	1		N	N	N	171392	932600	298939
Fosl2	-1.10347	1	SSI	3.30805	6.07505e-30	UP		3.59084	6.94719e-11	UP	-1.33788	1		1.93486	1.52159e-09	UP	-1.53941	0.0158583	DOWN	1.42639	0.859417		1.90772	0.00285961	UP	1.06884	1		Y	N	N	0	1302318	413862
Gda	-1.09429	0.759901	SSI	1.79921	1.73776e-07	UP		1.51303	0.00246417	UP	1.40165	1		1.54286	0.000275298	UP	1.07128	1		2.38231	0.0141652	UP	1.78813	0.054723		-1.08675	1		Y	Y	N	7989	21475	665271
Gucy2c	1.01124	1	SSI	5.91331	5.80161e-12	UP		7.96876	3.70607e-41	UP	1.1206	1		1.47218	0.106002		1.65594	0.0450756	UP	14.5466	3.80561e-14	UP	1.08741	1		2.28755	0.156916		Y	N	N	21603	692530	277371
H2-Q6	1.00647	1	SSI	2.07617	3.52866e-07	UP		1.56263	0.0713602		-1.92518	0.528848		-1.69868	0.00374691	DOWN	-1.30767	0.282643		3.28147	0.00152886	UP	1.65296	1		1.90716	0.115796		N	N	N	122368	459728	243272
H2-Q8	1.00647	1	SSI	2.07617	3.52866e-07	UP		1.56263	0.0713361		-1.92518	0.528848		-1.69868	0.00374422	DOWN	-1.30767	0.282643		3.28151	0.00152886	UP	1.65295	1		1.90716	0.115796		N	N	N	122365	459725	244966
Hsd17b13	1.0438	1	SSI	1.57653	0.000277272	UP		1.23984	0.314898		1.06064	1		-1.03996	1		-1.55978	0.0073875	DOWN	2.19928	0.000104881	UP	1.00481	1		-1.0544	1		Y	N	N	0	1311247	217784
Il17ra	-1.06785	1	SSI	4.43205	7.34931e-11	UP		3.98568	4.7522e-05	UP	-1.43273	1		2.28346	2.86542e-09	UP	-1.00972	1		2.05188	0.00164794	UP	1.61708	0.138449		1.09602	0.928806		Y	N	N	7737	781721	152657
Mid1	-1.00126	1	SSI	5.6719	1.89273e-29	UP		3.90107	2.65418e-11	UP	-2.5931	0.0524615		1.39665	0.341796		-1.97226	1.26692e-07	DOWN	2.35869	0.000895152	UP	3.11454	1.22901e-05	UP	-1.72483	0.105645		Y	N	N	0	578207	1663804
Mt1	-1.06101	1	SSI	2.101	9.3924e-12	UP		3.32051	8.24122e-05	UP	1.1848	1		1.11007	0.638214		-1.76338	0.000106789	DOWN	3.96707	0.0391748	UP	1.61789	1		1.50682	0.658629		Y	N	N	0	898018	304752
Ptp4a3	-1.12054	0.87729	SSI	1.64656	4.76572e-06	UP		1.40777	0.0257655	UP	-1.23816	1		-1.40999	0.014755	DOWN	-1.13141	1		2.26219	0.0136948	UP	1.38487	0.876039		-1.05901	1		N	N	N	1117327	1446038	151462
Ptpn1	1.04501	1	SSI	1.75192	0.00104926	UP		1.39874	0.30702		-1.65042	0.695641		1.10499	0.926646		1.47012	0.00519748	UP	1.86541	0.00661032	UP	1.45023	0.253059		-1.01106	1		Y	N	N	0	150229	272018
Scd2	-1.09132	1	SSI	1.44183	0.00038579	UP		1.11367	0.846884		1.69924	0.736988		1.25026	0.396975		1.65293	0.0250103	UP	2.52422	0.00832225	UP	1.01677	1		1.18261	0.779773		N	N	Y	80398	236836	16398
Slc23a2	-1.03204	1	SSI	3.23066	2.14539e-39	UP		4.97365	8.58334e-39	UP	-1.31905	1		-1.06838	1		-2.43104	3.09632e-11	DOWN	1.95183	0.00152886	UP	1.43242	0.323434		-1.07749	1		Y	N	N	0	181614	317052
Tmem176b	1.08709	0.878459	SSI	1.30116	0.00313096	UP		1.28354	0.133763		-1.15982	1		-1.29126	0.00843605	DOWN	-1.36433	0.0268256	DOWN	2.03346	0.00074902	UP	1.44974	0.204563		1.21983	0.644977		Y	N	N	8096	1029456	255374
Col15a1	-1.18605	0.328021	SSI	-1.12252	0.595353			-1.67421	0.000216312	DOWN	-1.45492	1		-1.58992	0.0467982	DOWN	-2.01845	0.032375	DOWN	2.39246	0.00572766	UP	1.5919	0.333459		1.67361	0.0530172		N	N	N	218095	52542	343410
Ip6k2	-1.04386	1	SSI	1.05609	0.947904			1.48492	0.0202924	UP	-1.33967	1		-1.1858	0.366511		-2.64279	1.30505e-11	DOWN	2.13235	0.000301816	UP	1.20649	1		-1.16945	0.723433		Y	N	N	0	1491808	1142066
Plce1	-1.04311	1	SSI	1.12774	0.514486			1.46539	0.00649463	UP	1.42969	1		2.02639	9.80211e-06	UP	1.38884	0.129449		2.37587	6.95136e-05	UP	1.61306	0.0375852	UP	-1.13287	1		Y	N	N	0	500327	281239
Trim2	-1.00837	1	SSI	1.19872	0.136353			1.8808	1.4321e-07	UP	1.38175	1		1.59276	1.25483e-05	UP	-1.22618	0.379306		1.16503	1		1.64394	0.0393211	UP	-1.39357	0.237666		Y	N	Y	0	968459	0
Icam1	-1.4409	0.402779	SI	2.43178	6.23691e-30	UP		1.28711	0.834951		-2.43332	0.00428076	DOWN	-1.19797	0.177945		-1.51346	0.00821483	DOWN	2.05091	0.0336719	UP	1.21657	1		1.3204	0.150535		Y	Y	Y	12393	0	49905
Nos1ap	1.66202	0.15222	SI	3.12971	0.00161197	UP		4.14581	1.64395e-05	UP	-3.73302	0.000641149	DOWN	-2.0681	0.000334886	DOWN	1.40653	0.191221		2.67674	4.48969e-05	UP	3.2089	1.35899e-05	UP	-1.33975	0.577325		Y	Y	N	0	17155	377419
Tlr2	-1.81799	0.199034	SI	2.63814	8.50606e-19	UP		-1.14332	1		-2.80504	0.00246538	DOWN	-1.27481	0.268343		-2.95604	4.09032e-09	DOWN	3.47144	0.0220312	UP	1.3956	1		1.53176	0.0631071		Y	N	N	17928	1431626	189489
1810053B23Rik	-2.06734	0.968961	SI	46.031	2.04655e-32	UP		33.2636	2.94315e-24	UP	-1.11432	1		-1.17068	0.985313		-2.34718	0.0051236	DOWN	9.95194	0.0001425	UP	1.4555	1		-1.31402	1		N	N	N	#N/A	#N/A	#N/A
5330417C22Rik	-1.68442	0.148147	SI	11.5607	3.82112e-39	UP		10.0062	1.34077e-44	UP	1.03846	1		1.83167	0.000106607	UP	-1.40575	0.22282		5.56114	0.0396963	UP	2.60051	0.0507208		1.69712	0.373125		Y	Y	N	0	0	267330
Btg2	-1.85429	0.0996234	SI	6.59609	6.28402e-95	UP		4.24278	5.37383e-05	UP	-1.12047	1		1.29502	0.0314133	UP	-1.23047	0.363826		3.12903	0.000255306	UP	1.69487	0.542385		1.28242	0.493183		N	N	Y	139874	2133149	2643
Fos	-1.84722	0.282551	SI	12.7059	1.43447e-25	UP		3.88454	0.000651085	UP	-1.43497	1		-3.94786	7.87823e-13	DOWN	-5.54799	2.23556e-15	DOWN	4.38585	0.480091		10.271	0.00149386	UP	-1.11507	1		Y	N	N	1292	348183	76043
H2-DMa	-1.86488	0.0816489	SI	1.96883	0.00093494	UP		-1.30211	0.785479		-1.61609	1		-1.22689	0.995885		-2.06242	0.00244524	DOWN	5.20439	0.00793448	UP	7.37511	8.1648e-06	UP	1.3188	0.575959		Y	N	N	41755	685563	54986
H2-Q2	-1.28194	0.960946	SI	5.8924	1.38368e-08	UP		3.13936	0.00398662	UP	-1.11508	1		-1.54422	0.00626554	DOWN	-1.20849	0.770137		5.28747	0.00427424	UP	3.847	0.108257		3.64451	0.130402		Y	N	N	39825	377185	326563
Ldlrad3	-1.26952	0.371857	SI	3.22998	2.03309e-22	UP		3.609	3.81548e-22	UP	1.38629	1		1.79923	0.000462571	UP	-1.01427	1		1.65113	0.282748		1.8328	0.0181148	UP	-1.00296	1		Y	N	Y	0	1288870	0
Pacs1	-1.31801	0.398588	SI	3.17038	5.70459e-15	UP		2.10592	5.36144e-07	UP	-1.33096	1		-1.36874	0.090998		-2.78776	1.82269e-07	DOWN	2.58786	0.0035731	UP	1.33329	1		-1.12675	1		N	N	Y	294116	2898945	0
Phlda3	1.23919	1	SI	14.6733	2.59245e-55	UP		9.1912	1.36692e-21	UP	-1.50864	1		-1.38459	0.0719772		-1.71521	0.00759905	DOWN	166.31	3.56015e-06	UP	1.14246	1		2.65775	0.10291		N	N	N	52760	761717	931503
Pkd2	-1.25604	0.223779	SI	1.63028	7.51958e-07	UP		-1.1063	0.987077		1.19652	1		1.51529	0.00256925	UP	1.38741	0.139095		2.58231	0.000230251	UP	-1.05526	1		-1.40721	0.63057		Y	N	N	2801	1198866	556380
Plekha7	1.21393	0.491366	SI	1.35526	0.0267787	UP		2.04179	1.94234e-06	UP	-1.11774	1		-1.37161	0.43849		-2.02277	0.00135233	DOWN	1.14954	1		2.03844	0.00236114	UP	-1.21125	0.672757		Y	N	Y	0	438742	0
Ppp4r4	-1.29246	0.427045	SI	2.56141	1.45682e-12	UP		1.92809	0.0332977	UP	-1.13591	1		-1.00988	1		-2.21788	0.00010532	DOWN	2.15446	0.00221395	UP	1.35567	0.918362		1.35294	0.0754958		Y	Y	N	16482	19137	91701
Sema4b	-1.26644	0.770806	SI	1.79123	2.66822e-07	UP		1.71494	0.118693		-1.18758	1		1.62465	0.00986848	UP	-1.22555	0.748726		1.52275	0.826187		1.9251	0.00945411	UP	-1.2522	0.236629		Y	N	Y	29468	431105	12349
Spink3	-6.19546	1	SI	251.872	1.93807e-16	UP		45.5725	2.32429e-17	UP	2.02023	1		1.79787	0.168452		2.12529	0.0434147	UP	369.08	1.95957e-10	UP	16.7089	0.0141987	UP	1	1		N	N	N	#N/A	#N/A	#N/A
Tifa	-1.23502	0.880135	SI	3.57891	1.91111e-06	UP		2.51192	0.0425208	UP	-1.0812	1		2.959	3.48958e-17	UP	2.52712	2.41058e-14	UP	2.73832	1.49496e-05	UP	2.48439	0.116153		1.1273	0.970499		Y	N	N	10477	685576	664816
Cyp4f14	-1.20112	0.090182	SI	-5.37058	2.82992e-61	DOWN		-5.10885	7.36189e-41	DOWN	1.83545	0.591078		-1.19375	0.280954		1.42477	0.0146249	UP	-2.16915	0.000438069	DOWN	-1.58532	0.0591392		1.09323	1		Y	Y	Y	0	17399	14503
Fam135a	1.21925	0.0553446	SI	-1.68689	1.0676e-09	DOWN		-1.65129	8.81195e-05	DOWN	1.12232	1		1.61785	0.000253481	UP	1.72152	0.000670447	UP	-1.8339	0.0100559	DOWN	-1.58992	0.0278757	DOWN	1.19649	0.659699		Y	N	N	0	771957	3834413
Gm6614	1.84517	0.49367	SI	-2.19932	0.00470385	DOWN		2.73338	0.113138		2.6869	0.363937		4.98319	5.9178e-12	UP	-2.29905	0.245679		-3.32976	0.0292438	DOWN	33.421	0.00106641	UP	-1.72976	0.320463		Y	Y	N	11105	0	989734
Inhbe	1.27266	0.160112	SI	-2.13892	5.33314e-13	DOWN		-1.93599	0.0011895	DOWN	-1.02079	1		-1.65591	0.00673014	DOWN	1.65326	0.0253775	UP	-1.81912	0.00647373	DOWN	-1.25107	1		-1.2921	0.346329		Y	Y	N	3127	1697	135591
Irf5	-1.26634	0.183096	SI	-2.27617	1.99464e-12	DOWN		-3.47357	1.56488e-18	DOWN	1.00402	1		1.00703	1		1.61268	0.00581473	UP	-2.12961	0.00399212	DOWN	-1.73263	0.0217877	DOWN	1.45677	0.0974727		Y	Y	N	0	12701	118038
Ypel2	-1.21998	0.742797	SI	-2.47191	7.38849e-21	DOWN		-1.61598	0.0656612		1.29136	1		1.65466	0.00010458	UP	-1.00227	1		-2.16201	0.0189976	DOWN	1.22874	1		-1.04557	1		Y	Y	N	0	0	91700
H2-T22	-1.37293	0.124788	SI	-1.34648	0.108563			-1.67344	0.00283442	DOWN	1.26163	1		-1.37503	0.0254394	DOWN	1.0334	1		1.99215	0.0104189	UP	1.48709	1		-1.06622	1		N	N	N	66738	1072006	363062
H2-T9	-1.37293	0.124788	SI	-1.34876	0.105008			-1.67344	0.0028347	DOWN	1.271	1		-1.39858	0.0205577	DOWN	1.01755	1		1.99186	0.011031	UP	1.48914	1		-1.06622	1		N	N	N	68019	1073287	364343
Pgap1	-1.22621	0.150589	SI	-1.117	0.634661			-1.59661	0.000852719	DOWN	-1.14519	1		1.72755	0.000237677	UP	1.29873	0.305605		-2.12593	0.00145568	DOWN	-1.93575	0.000845208	DOWN	1.3676	0.233461		Y	Y	N	0	0	1408451
Usp6nl	-1.23726	0.101868	SI	1.07653	0.930906			-1.43598	0.0168274	DOWN	1.07913	1		3.06538	5.96251e-19	UP	2.66964	3.97863e-13	UP	-1.82404	0.0211762	DOWN	-1.35282	0.499385		1.46264	0.0684364		Y	N	Y	0	711806	0
